# Integration of Infinium and Axiom SNP array data in the outcrossing species *Malus* × *domestica* and causes for seemingly incompatible calls

**DOI:** 10.1101/2020.09.01.276758

**Authors:** Nicholas P. Howard, Michela Troggio, Charles-Eric Durel, Hélène Muranty, Caroline Denancé, Luca Bianco, John Tillman, Eric van de Weg

## Abstract

**Background:** Single nucleotide polymorphism (SNP) array technology has been increasingly used to generate large quantities of SNP data for use in genetic studies. As new arrays are developed to take advantage of new technology and of improved probe design using new genome sequence and panel data, a need to integrate data from different arrays and array platforms has arisen. This study was undertaken in view of our need for an integrated high-quality dataset of Illumina Infinium^®^ 20K and Affymetrix Axiom^®^ 480K SNP array data in apple (*Malus* × *domestica*). In this study, we qualify and quantify the compatibility of SNP calling, defined as SNP calls that are both accurate and concordant, across both arrays by two approaches. First, the concordance of SNP calls was evaluated using a set of 417 duplicate individuals genotyped on both arrays starting from a set of 10,295 robust SNPs on the Infinium array. Next, the accuracy of the SNP calls was evaluated on additional germplasm (n=3,141) from both arrays using Mendelian inconsistent and consistent errors across thousands of pedigree links. While performing this work, we took the opportunity to evaluate reasons for probe failure and observed discordant SNP calls.

**Results:** Concordance among the duplicate individuals was on average of 97.1% across 10,295 SNPs. Of these SNPs, 35% had discordant call(s) that were further curated, leading to a final set of 8,412 (81.7%) SNPs that were deemed compatible. Compatibility was highly influenced by the presence of alternate probe binding locations and secondary polymorphisms. The impact of the latter was highly influenced by their number and proximity to the 3’ end of the probe.

**Conclusions:** The Infinium and Axiom SNP array data were mostly compatible. However, data integration required intense data filtering and curation. This work resulted in a workflow and information that may be of use in other data integration efforts. Such an in-depth analysis of array concordance and accuracy as ours has not been previously described in literature and will be useful in future work on SNP array data integration and interpretation, and in probe/platform development.
