## Additional file 2 for "Integration of Infinium and Axiom SNP array data in the outcrossing species *Malus* × *domestica* and causes for seemingly incompatible calls"

### Sheet: Additional file 2
Additional file 2. Changes in position of SNP markers of 9685 SNPs included in this study that were also included in the iGL map from Di Pierro et al. (2016)
cM change	n	%	cumulative%
0	8479	85.3	85.3
>0, <0.2	951	12	97.3
>0.2, <0.4	172	1.8	99.1
>0.4, <0.6	59	0.6	99.7
>0.6, <0.8	11	0.1	99.9
>0.8, <1.0	7	0.1	99.9
>1.0, <1.2	3	0	100
>1.2, <1.4	1	0	100
>1.4, up to 1.661	2	0	100
Total	9685	100	100
