## Additional file 6 for "Integration of Infinium and Axiom SNP array data in the outcrossing species *Malus* × *domestica* and causes for seemingly incompatible calls"

### Sheet: Additional file 6
Additional file 6. Compatibility rate of Axiom data across the 10,295 SNPs that were included from the Illumina curation step grouped by the number of BLAST results per SNP. Three different BLAST E-value thresholds were considered.
Number of Blast Results	BLAST E-value threshold: <1.0E-12			BLAST E-value threshold: <1.0E-14			BLAST E-value threshold: <1.0E-16
	Compatible SNPs	Incompatible SNPs	Compatibility rate	Compatible SNPs	Incompatible SNPs	Compatibility rate	Compatible SNPs	Incompatible SNPs	Compatibility rate
0	143	46	0.756614	169	67	0.716102	246	105	0.700855
1	6877	1571	0.814039	7448	1672	0.816667	7850	1713	0.820872
2	1174	199	0.855062	698	128	0.845036	292	60	0.829545
3	131	23	0.850649	70	4	0.945946	21	3	0.875
4	27	11	0.710526	11	2	0.846154	3	1	0.75
5 to 9	37	30	0.552239	11	7	0.611111	0	1	0
10+	23	16	0.589744	5	6	0.454545	0	0	NA
