## Additional file 8 for "Integration of Infinium and Axiom SNP array data in the outcrossing species *Malus* × *domestica* and causes for seemingly incompatible calls"

### Sheet: Additional file 8
Additional file 8. The number of secondary polymorphisms verses inclusion of SNPs in Infinium data and compatibility of Infinium data with Axiom data.
Distance (bp) considered from target SNP	Platform	Number of secondary polymorphisms present	N	Percent included (Infinium) or compatible (Axiom)	Percent compatible and not requiring manual cluster adjustments to Axiom cluster plots to make compatible with Infinium data (category C in Table 3)
50	Infinium	0	9084	71.3562	-
		1	3858	57.0244	-
		2	1988	42.8068	-
		3	977	29.5803	-
		>4	1343	18.8384	-
	Axiom	0	6482	89.9568	85.9611
		1	2200	73.9545	60.5455
		2	851	58.5194	45.0059
		3	289	47.4048	35.6401
		>4	253	54.5455	45.8498
35	Infinium	0	10461	70.3279	-
		1	3719	51.0621	-
		2	1588	33.8161	-
		3	759	20.0264	-
		>4	723	17.9806	-
	Axiom	0	7357	89.561	85.5376
		1	1899	67.0353	49.1838
		2	537	43.9479	31.0987
		3	152	38.1579	29.6053
		>4	130	57.6923	51.5385
