## Additional file 9 for "Integration of Infinium and Axiom SNP array data in the outcrossing species *Malus* × *domestica* and causes for seemingly incompatible calls"

### Sheet: Additional file 9
Additional file 9. Information for SNPs whose probes have BLAST result E-values greater than 1.0E-12 that were still included in the Infinium data curation step and possible explanations as to why the apparent differences between their probes and target genomic positions were not sufficient to result in exclusion of the SNP and why these differences may or may not have negatively influenced the c…
Sequence	Index_20K	20K_Name	Affymetrix_id	E-Value for target genomic site	Compatible Axiom	Compatibility Class	Infinium_cluster_space	Probe vs. GDDH13 v1.1 genome	Probe vs. HFTH1 genome	Conclusion regarding cluster quality considering mismatches between probe and genome assembly(ies)
GTAGCTCATAGTAGATAAGATCATCAAGAATTTTCTTTTTAAGAACGTTA	3905	SNP_FB_0040123	AX-115184656	5.08e-12	1	A	0.99544	M9, G40-50	Full match, with partial match downstream 9032 bp from full match. The partial match is identical to the BLAST result on GDDH13 v1.1	Major difference between genome assemblies - either the full match on HFTH1 is correct or the mismatches and gaps at the other BLAST result are not significantly impacting clustering.
TAATTATCCAAGTTTGTTCTTCAAGTTTGATGGTGGACGAAGTGGAGCCT	11238	SNP_FB_0584687	AX-115194678	2.2e-07	1	A	0.941922	M39-50	Full match	Major difference between genome assemblies - either the full match on HFTH1 is correct or the mismatch at the end of the GDDH13 v1.1 BLAST result is not impacting clustering. These positions are not present on Axiom probe. A 2nd BLAST result has a mismatch at bp 4, 30, and 35-50. The mismach close to the target SNP is likely why there is no reduction in cluster space.
CAAAAACAAGATGACCTCCTACTCCTATCCAAAGGGTGATTTCTGAGTGG	7599	SNP_FB_0309112	AX-115190072	5.08e-12	1	A	0.962675	G29-32	Identical to GDDH13 v1.1	The gap in the middle of the Infinium probe and end of the Axiom probe did not negatively impact clustering on either array.
ATGAAAGCAGTACTAACAATGCAGTGGACCATGAAACCAGAAACACGGCA	17465	SNP_FB_1091502	AX-115194244	5.08e-12	1	A	0.965373	G37-50	Identical to GDDH13 v1.1	The gap in the middle of the probe did not impact performance of the Infinium probe. These positions are not present on Axiom probe.
CTGCCGGAAAAAGAAACTTCTGGGTTTTTACCAGCTTCGCACACGTCACA	3074	RosBREEDSNP_SNP_TC_4030165_Lg2_01476_MAF50_MDP0000298759_exon1	AX-115182895	1.51e-08	1	A	0.977705	M29, G22,M42-50	G21,M 42-50	The gap in the middle of the probe and potential mismatch (difference between genomes) did not impact performance of the probes from both platforms. The mismatch at the end of the Infinium probe also apparently did not negatively impact clustering.
TGAGACAATGAGATCAAGAAAGAATACATGTGCAACCAGCATATGATGCT	10289	SNP_FB_0514806	AX-115193385	8.23e-07	1	A	0.982801	G25-31,M41	Full match	Difference between genome assemblies - either the full match on HFTH1 is correct or the large gap in the middle of the probe did not impact clustering on either platform.
CTCCATCTTCTAGACAAAACGCCGGTATTCACACAACATTTTGTTTCGAG	10729	SNP_FB_0549670	AX-115194009	(Required result from source sequence)	1	A	0.996508	multiple partial hits within a short area - hits contain various gaps	Full match	Likely misassembly on GDDH13 v1.1 genome.
GGCTAACAGATAAACGTGTGAGCACATTTTCCTTTCTTATTCACCTTCCC	1814	RosBREEDSNP_SNP_CT_3770859_Lg13_00980_MAF30_22837_exon1	AX-105200330	(Required result from source sequence)	1	A	0.969221	M27,35,43-50	Full match	Difference between genome assemblies. Unknown whether this is due to genome misassembly or real biological differences.
AATTCATGAGACACCTTGCACCGTCACTCACCTCGCAGTTTGAGCAGCTC	819	RosBREEDSNP_SNP_AG_1324347_Lg14_01853_MAF30_268140_exon1	AX-105206230	(Required result from source sequence)	1	A	0.883921	No match	M45	Major difference between genome assemblies - either the sequence on HFTH1 is correct or the mismatches and gaps at 18 and 41-50 are not causing problems on either array.
TTGCACATCATTTTTAATTTTTTACACGCTCATTTATATTTTTAGCCATA	13591	SNP_FB_0763361	AX-115198385	(Required result from source sequence)	1	A	0.977635	No match	No match	Either the probe was designed based on the Golden Delicious v2 genome, resulting in a probe that significantly deviated from the intended position or there are outstanding assembly issues on either array. If the issue is the former, the differences between the probe and the target sequence were not significant enough to prevent accuracy of Infinium data or Axiom data.
TTATGGAATCTCTACATATGAACATAATGCTTAGTTGGCTAGCTAGGTTA	13079	SNP_FB_0725059	AX-115197640	0.00017	1	A	0.999552	M1,2,14,21,25,29,G33-34,M36	Full match and a partial match physically closeby that is identical to the match for the GDDH13v1.1 genome	This could be an assembly error in the GDDH13v1.1 genome. The presence of so many gaps and mismatches would have likely impacted clustering, therefore the full match on the HFTH1 is likely correct and the homologous region, a likely tandem duplication, possibly impacted assembly of the region on the GDDH13v1.1 genome.
TTATCATCCTCCCTATGGAGTATTCAATATTGAGGCGGAAGCAATTCAGC	10122	SNP_FB_0502408	AX-115193059	4.48e-05	1	A	0.981539	Only a partial match	Three matches in close physical proximity. Best match most likely to anneal = M33	The multiple close BLAST results could be tandem duplications, resulting in this area having assembly problems causing an error in the GDDH13v1.1 genome assembly.
ACAACTATAAAATCAGGGAACATGAAATTTAAATTTTGTTACTCCACTGC	3458	SNP_FB_0004046	AX-115183994	7.31e-11	1	A	0.940606	G36,42	Full match	The difference between the genome assemblies is minor and may reflect real biological differences. These gaps would not impact Axiom data, as they would not be present on the 35 bp probes. They likely did not impact Infinium clustering quality.
GGATTTTTAGTTCATGCGTACCAAAGTTGAGGAACTACTGCTCCAAACTT	3637	SNP_FB_0017215	AX-115184247	1.34e-12	1	B	0.989316	G38-50	G38-50,M24	The gap in the middle of the probe did not impact performance of the Infinium probe. These positions are not present on Axiom probe. A secondary polymorphism in some individuals resulted in some Ab individuals having been set to missing in Axiom data.
CAACAAAGCTCATCGCTTTGCGAGAGTTGGGGAGGGAACGTCTATCGTAC	12069	SNP_FB_0651351	AX-115196105	(Required result from source sequence)	1	B	0.920395	Two close BLAST results. Closest match = M9, G17-18, M26, M40,41,44	M44	Major difference between genome assemblies - the presence of two physically close BLAST results suggests this could be an assembly error in the GDDH13v1.1 genome.
TCTTATGGTAGCTTTAAGTACTCCTATGTTTTTCTCGGAGTCTCCTTCCA	4074	SNP_FB_0051435	AX-115184887	3.98e-09	1	B	0.980369	G18,M41-50	M43	Major difference between genome assemblies - either the HFTH1 assembly is correct and the mismatch at bp 43 is not problematic, or the mismatches between bp 41-50 and gap at 18 in the Infinium array are not problematic.
ATTTTGGAAATGTAAGGTGAAGTTGCACTTTTGTCCTTTTGGCTGTCATT	17391	SNP_FB_1086525	AX-115192780	1.93e-11	1	B	0.97689	G15-21	Identical to GDDH13 v1.1	There is a large gap between positions 15 and 21 present in both genome assemblies, but acceptable clustering on both arrays. Either this gap is not causing problematic clustering (unlikely, due to its size and position), or this gap is not real and is due to some assembly issue.
CGAGGTTGGATGGACTGTCCCCATTATTCTACCAAAAATTATGGCAGATT	9947	SNP_FB_0487275	AX-115192757	7.31e-11	1	C	0.986244	M10,36,39,44,45	Identical to GDDH13 v1.1	The mismatch on position 10 is polymorphic, where the probe matches some individuals. Those with the mismatch cluster separately, which required manual adjustment in Axiom data to make compatible with Infinium data. The other mismatches are not significantly impacting the Infinium probe.
AATTCAGAAATGGGATGTTCAATTCAAGGAGTGAAGTCATTGACATTCCC	7173	SNP_FB_0273811	AX-115189503	5.72e-08	1	C	0.974836	G29,33	Full match	Some individuals have the sequence present on the probe, some have a 4 bp in the middle of the Infinium probe/the end of the Axiom probe. Individuals with this gap form a distinct aB cluster in both arrays. In the Infinium data the extra cluster was correctly called heterozygous whereas the extra cluster needed to be hand called in Axiom data.
CACTCCAAGTCATGGCTCTACTACGGATGCGATCGCCAAAAAGCTCAAAA	17268	SNP_FB_1082008	AX-115183327	(Required result from source sequence)	1	C	0.693166	multiple partial hits within a short area - hits contain various gaps	Full match, with multiple close BLAST results physically close to full match	Both assemblies have many close BLAST results within a short physical area. This could represent an area with tandem duplication. The difference in assuemblies could thus be due to assembly problems or due to real biological differences.
CCAAAATAAAAATTCCTTTCTAAACCCAAATAAAAATTAAAAACCGATGT	7278	SNP_FB_0282765	AX-115189639	(Required result from source sequence)	1	C	0.637637	No match	No match	Either the probe was designed based on the Golden Delicious v2 genome, resulting in a probe that significantly deviated from the intended position or there are outstanding assembly issues on either array. If the issue is the former, the differences between the probe and the target sequence were not significant enough to prevent accuracy of Infinium data but were problematic on Axiom data.
ACGACTTCTACGGCTTCCCCAAATCGATGTACCAGCTCAAGTACCCTGCC	2114	RosBREEDSNP_SNP_GA_18232690_Lg5_MDP0000193167_MAF30_MDP0000193167_exon10	AX-115182602	1.09e-08	1	D	0.838101	G34, M38, M42-50	Full match	Major difference between genome assemblies - either the full match on HFTH1 is correct or the mismatches and gaps at bp 38 and onward are not significantly impacting clustering. A second BLAST result has mismatches on bp 15 and 25, likely causing a small reduction in cluster space.
TAGAGTAGAGCAGCAGCAGCAGTGGGACAAAAGACAAATTAAGTTGCAAG	272	GDsnp01172	AX-115182026	1.05e-09	0	J	0.97656	M20,22, G23,24	Identical to GDDH13 v1.1	The mismatches and gaps in the middle of the probe did not negatively impact Infinium clustering but caused clustering issues in Axiom data.
AAAATAGGAGCCAACCATCCTAATATAAACCATTTCACCCCGGCACAAAT	14977	SNP_FB_0874607	AX-115187598	5.08e-12	0	J	(Few AA individuals)	M9,11, G40	Identical to GDDH13 v1.1	The mismatches between the beginning and middle of the probe caused reduced binding affinity of the A-probe. This reduction was very slight in Infinium data but was more severe in Axiom data, resulting in merging of the AA and AB clusters. The mismatch at 40 did not negatively impact Infinium data and was not present in the Axiom probe.
CTTAAAAATATTTGTTGAAATCTTTGTGGCTTTTTAATTTATTGGTACCT	13493	SNP_FB_0755427	AX-115198230	7.31e-11	0	J	0.952731	G21,36	Identical to GDDH13 v1.1	The gaps in the middle of the probe did not impact performance of the Infinium probe. Unclear why Axiom data had somewhat poor cluster differentiation. Additonal secondary polymorphisms are present at positions 22 and 33 and one individual with an alternate allele at position 22 was present in a location between the AA and AB clusters in Axiom data.
AGGTTCGATTTTTTGTTTGGGATTTTCTGGGTTTTTTGTTTATTTGGTTG	15709	SNP_FB_0950607	AX-115192223	(Required result from source sequence)	0	J	0.952435	No match	No match	Either the probe was designed based on the Golden Delicious v2 genome, resulting in a probe that significantly deviated from the intended position or there are outstanding assembly issues on either array. If the issue is the former, the differences between the probe and the target sequence were not significant enough to prevent accuracy of Infinium data but were problematic on Axiom data.
CTCTGTGCCGAAACAAAACCAAAACAAAAAAGAGGGGGAAAAAATTCATC	12699	SNP_FB_0696921	AX-115197033	(Required result from source sequence)	0	J	0.978789	No match	No match	Either the probe was designed based on the Golden Delicious v2 genome, resulting in a probe that significantly deviated from the intended position or there are outstanding assembly issues on either array. If the issue is the former, the differences between the probe and the target sequence were not significant enough to prevent accuracy of Infinium data but were problematic on Axiom data.
GCCTCCTTTCTCTGCTCTCCCTCGTCATCCTCCTCTTCCTCTTCTCTCAC	164	GDsnp00525	AX-115181833	(Required result from source sequence)	0	J	0.928231	No match	No match	Either the probe was designed based on the Golden Delicious v2 genome, resulting in a probe that significantly deviated from the intended position or there are outstanding assembly issues on either array. If the issue is the former, the differences between the probe and the target sequence were not significant enough to prevent accuracy of Infinium data but were problematic on Axiom data.
GAGCCAGATCCAAGGGTCCGAGACAATTTATTATTATTATTTTCGAAACA	10608	SNP_FB_0538875	AX-115193836	1.34e-12	0	J	0.557472	G10-12	Full match	There is a gap present in the GDDH13v1.1 genome that is absent in the HFTH1 genome. The gap is present in an area consisting of a series of A and T nucleotides that could have been assembled incorrectly in the GDDH13v1.1 genoe, or this could represent a real biological difference. The latter is likely, as some sequenced individuals have the three nucleotides in this region and some do not. This i…
GCGAATGGGTCGTCTTCAACAAAAACTGGAAGGGGAACTCGAAAGAAATA	9502	SNP_FB_0452358	AX-115192146	1.51e-08	0	K	1	M10,G26,M29,M45-50	G26	Assembly differences could be due to assembly errors in the GDDH13v1.1 genome or represent real biological differences. The latter is likely, as some sequenced invididuals have the mismatch variants listed and have no clustering problems. The gap in position 26 may have caused the problematic clustering observed in Axiom data.
TTGCGTCCTCTGCTATTCCAAGCAATACGTAGAGATAAGATTGAGTTTTA	2408	RosBREEDSNP_SNP_GA_4844832_Lg4_snpCO576145_MAF30_MDP0000127501_exon10	AX-105180279	2.77e-10	0	K	0.997781	G16-22	Full match	Major difference between genome assemblies - either the HFTH1 assembly is correct or the 6 nucleotide gap starting at position 16 is not problematic. If the gap I the GDDH13v1.1 is real, then this could be causing the clustering issues observed in Axiom data. Alternatively, a rare secondary polymorphisms at positions 4 could be causing the clustering issues observed in Axiom data, as all individu…
GGGAACATTTATGGAGCCTGAAAATAGTAAGAACTAATGCACAAAAAATA	13814	SNP_FB_0782149	AX-115198781	1.93e-11	0	K	0.9792	G20-22	Full match	The difference between the genome assemblies likely is representing real biological differences. The absense of three extra nucleotides in the middle of the probe are in coupling with the A allele at the target SNP and have slightly diminished binding affinity in Infinium data and greatly reduced binding affinity in Axiom data, resulting in merged AB and BB clusters and unresolvable discordant SN…
TTTAGAACATTGTGTTTTCTACCACGCTGTCTTAGACACATTTTGAGATC	15958	SNP_FB_0979603	AX-115194353	5.08e-12	0	K	0.980473	M24,25,G26	G26	The difference between the genome assemblies likely is representing real biological differences. The differing area between the probe and genomes is present in the middle of the array and is not impacting Infinium clustering quality but may be the reason for the problematic Axiom clustering.
TTTTCCTTCCTTCCTTCTTTTTCTCTCCTTTTTCTTTGTTTTAATTCGTT	5983	SNP_FB_0181933	AX-115187740	(Required result from source sequence)	0	L	0.987914	No match	No match	Either the probe was designed based on the Golden Delicious v2 genome, resulting in a probe that significantly deviated from the intended position or there are outstanding assembly issues on either array. If the issue is the former, the differences between the probe and the target sequence were not significant enough to prevent accuracy of Infinium data but were problematic on Axiom data.
GAGTTCACCGTTGGCATCTCAGTCCAATAATGCATTGTTGTTGTAAGTAT	7061	SNP_FB_0261728	AX-115189306	7.31e-11	0	L	0.985338	M1-9,30,35	Full match	Major difference between genome assemblies - the mismatches at the beginning of the probe would have negatively impacted clustering in Infinium data, so there is likely an assembly problem here with the GDDH13v1.1 genome. The problematic clustering in the Axiom array may have come from secondary polymorphisms present at positions.
AAATTTCTTGTACATTCTATGTTCATGATGCAAGTAAAGATGGAATAATC	8667	SNP_FB_0392421	AX-115191709	2.77e-10	0	M	0.983962	M1-16	Full match	Major difference between genome assemblies - The mismatches on the GDDH13v1.1 genome would have resulted in probe failure, so this problem is likely due to an assembly error. The problematic clustering on the Axiom array is likely due to secondary polymorphisms that are resulting in reduced probe binding affinity in Axiom data but not or not as strongly in Infinium data.
AACGGAACCTTGGTGGGCTCATGTGTCATGCCCATTATCTACTGAAGATG	1209	RosBREEDSNP_SNP_AG_6761366_Lg16_02194_MAF30_MDP0000188779_exon2	AX-115182337	1.34e-12	0	O	0.977049	M9,10 ,28	Identical to GDDH13 v1.1	The mismatches between the beginning and middle of the probe caused reduced binding affinity of the B-probe. This reduction was not significant enough to exclude the SNP in Infinium data but was enough to result in merged clusters in Axiom data.
GGATGCCCCCTGATTCTGCATTCTTTAAATTTAACTGATTAGTGAGCTAA	17428	SNP_FB_1089803	AX-115193623	(Required result from source sequence)	0	O	0.986615	Target sequence matches first 25 nt. Following that there is a sequence from positions 18 to 45 with one gap at another position on chromosome 1.	Full match	Likely misassembly on GDDH13 v1.1 genome. The lack of a substantial match did not allow for us to evaluate secondary polymorphisms, so it is unknown why the Axiom probe failed.
ATCCAATTCACATTGTATAAACCCTTTCCTTCGACGTTGTTTCATTTCCC	7896	SNP_FB_0330328	AX-115190511	(Required result from source sequence)	0	O	0.935596	G12-14	Identical to GDDH13 v1.1	Possible real gap that has no clustering problems in Infinium data but does in Axiom data, or, a genome assembly problem in both assemblies.
CCAAAACAAAACCAAATTCCAATCAAACCCCAACAACAATCACCAAATCA	692	RosBREEDSNP_SNP_AC_26616826_Lg10_00812_MAF30_408812_exon1	AX-105182319	(Required result from source sequence)	0	O	0.983707	No match	No match	Either the probe was designed based on the Golden Delicious v2 genome, resulting in a probe that significantly deviated from the intended position or there are outstanding assembly issues on either array. If the issue is the former, the differences between the probe and the target sequence were not significant enough to prevent accuracy of Infinium data but were problematic on Axiom data.
