## Additional file 10 for "Integration of Infinium and Axiom SNP array data in the outcrossing species *Malus* × *domestica* and causes for seemingly incompatible calls"

### Sheet: Additional file 10
Additional file 10. Families used for the improvement of the 20K integrated genetic linkage map. The Mother and Father names refer to the Analysis_Name used in Additional file 3.1.
Location	Reference for family use in prior studies	Family Name	Mother	Father	Family size
East Malling Research	unpublished	FixEg	Fiesta	Egremont_Russet	113
INRA	Di Pierro et al. 2016	12_B	Generos	X06417	47
INRA	Di Pierro et al. 2016	12_E	Generos	X06683	59
INRA	Di Pierro et al. 2016	12_F	Pitchounette	X6564	44
INRA	Di Pierro et al. 2016	12_I	X03263	X03259	204
INRA	Di Pierro et al. 2016	12_J	Pitchounette	Galarina	22
INRA	Di Pierro et al. 2016	12_K	X06679	X06808	46
INRA	Di Pierro et al. 2016	12_N	X03305	X03259	45
INRA	Di Pierro et al. 2016	12_P	Rubinette	X3305	48
INRA	Di Pierro et al. 2016	I_BB	X06417	X06564	42
INRA	Di Pierro et al. 2016	I_CC	X06679	Doriane	49
INRA	Di Pierro et al. 2016	I_J	Pitchounette	X3263	47
INRA	Di Pierro et al. 2016	I_M	X06683	X06681	44
INRA	Di Pierro et al. 2016	I_W	X06398	X06683	43
INRA	Allard et al. 2016	STKxGS	Delicious	Granny_Smith	20
Julius Kühn Institute	Di Pierro et al. 2016	DiPr	Discovery	Prima	77
Julius Kühn Institute	Di Pierro et al. 2016	PiRea	Pinova	Reanda	45
KUL	Di Pierro et al. 2016	TeBr	Telamon	Braeburn	200
RCL	Di Pierro et al. 2016	FuPi	Fuji	Pinova	92 (21 duplicates on 480K array)
RCL	Di Pierro et al. 2016	GaPi	Gala	Pinova	71
University of Bologna	Tartarini et al. 2004	FiDdF	Durello_di_Forli	Fiesta	156
University of Bologna	Di Pierro et al. 2016	FuGa	Fuji	Gala	70
University of Bologna	Falginella et al. 2015	GDRGdT	Golden Delicious	Renetta Grigia di Torriana	116 (23 duplicates on 480K array)
University of Minnesota	unpublished	HoGi	Honeycrisp	Ginger_Gold	46
Wageningen Univerity & Research	Di Pierro et al. 2016	DLO.12	1980_015_025	1973_001_041	252
Wageningen Univerity & Research	unpublished	GaEl	Gala	Elstar	25
Wageningen Univerity & Research	van de Weg et al. 2018	GaEn	Gala	Enterprise	104
Wageningen Univerity & Research	unpublished	GaHo	Gala	Honeycrisp	120
Wageningen Univerity & Research	Di Pierro et al. 2016	JoPr	Jonathan	Prima	175
				Total:	2422
